# Meta-analytic Review of Bacteria and Parasites in Elasmobranchs Provides Insight into Research Gaps

**DOI:** 10.1101/2024.09.27.614988

**Authors:** Alexis Modzelesky

## Abstract

Elasmobranchs have conservational and commercial importance. There is a need for a more complete understanding of their health, due to their ability to shape trophic webs and their money-making potential with fishers and ecotourists. Sharks have been known to influence the strength of food webs, including reef ecosystems where many fish species are harvested for food. The investigation of pathogenic agents and diseases in elasmobranchs has been biased to favor those natural enemies that inhabit the digestive system and epidermal surfaces. Certain groups of parasites such as cestodes, copepods, and monogeneans, were most often recorded in this review. The bacterial microbiota of elasmobranchs is currently being researched, but much information is lacking in the field, with the exception of certain well-known strains, such as members of the genus Vibrio. In addition, information on the 22 species of sharks included in this study is more in depth than that which can be found for the 11 ray species and three skates. A quantitative study was undertaken to investigate relationships between taxonomic Order and Family, as well as the relationship between diet and number of natural enemies with the use of the statistical software R. It was found that number of natural enemies present in an elasmobranch species correlates with the number of sources available. This first attempt at an exhaustive review of elasmobranch natural enemies from Florida waters includes over 400 pathogens as well as indicates the 14 most under-studied elasmobranch species.
