## Supplementary material for "Meta-analytic Review of Bacteria and Parasites in Elasmobranchs Provides Insight into Research Gaps": Dataset

Microbe Type	Number of Reports									Microbe Type	Number of Reports
Annelida	3									Bacteria	15
Bacteria	15									Cestode	205
Cancer	3									Coccidian	5
Cestode	205									Copepod	89
Coccidian	5									Isopod	4
Copepod	89									Mongenean	58
Dinoflagellate	1									Myxosporean	6
Flatworm	2									Nematode	26
Fungus	3									Protist	5
Isopod	4									Trematode	19
Mongenean	58
Myxosporean	6
Nematode	26
Protist	5
Trematode	19
Vertebrates	3
Virus	1
